# Machine learning approaches identify chemical features for stage-specific antimalarial compounds

**DOI:** 10.1101/2023.08.15.553339

**Authors:** Ashleigh van Heerden, Gemma Turon, Miquel Duran-Frigola, Nelisha Pillay, Lyn-Marié Birkholtz

## Abstract

Efficacy data from diverse chemical libraries, screened against the various stages of the malaria parasite *Plasmodium falciparum*, including asexual blood stage (ABS) parasites and transmissible gametocytes, serves as a valuable reservoir of information on the chemical space of compounds that are either active (or not) against the parasite. We postulated that this data can be mined to define chemical features associated with sole ABS activity and/or those that provide additional life cycle activity profiles like gametocytocidal activity. Additionally, this information could provide chemical features associated with inactive compounds, which could eliminate any future unnecessary screening of similar chemical analogues. Therefore, we aimed to use machine learning to identify the chemical space associated with stage-specific antimalarial activity. We collected data from various chemical libraries that were screened against the asexual (126 374 compounds) and sexual (gametocyte) stages of the parasite (93 941 compounds), calculated the compounds’ molecular fingerprints and trained machine learning models to recognize stage-specific active and inactiv compounds. We were able to build several models that predicts compound activity against ABS and dual-activity against ABS and gametocytes, with Support Vector Machines (SVM) showing superior abilities with high recall (90% and 66%) and low false positive predictions (15% and 1%). This allowed identification of chemical features enriched in active and inactive populations, an important outcome that could be mined for essential chemical features to streamline hit-to-lead optimization strategies of antimalarial candidates. The predictive capabilities of the models held true in diverse chemical spaces, indicating that the ML models are therefore robust and can serve as a prioritization tool to drive and guide phenotypic screening and medicinal chemistry programs.

**For Table of Contents Graphic Only:** 
