## Supplementary file S2 for "Machine learning approaches identify chemical features for stage-specific antimalarial compounds"

### Sheet: Unique or shared ABS & DA feat
Overlap between Top 100 features for ABS and dual activity models				Overlapping Mfp features between ABS and dual activity models						Unique Mfp features for ABS activity				Unique Mfp features for dual activity				Top Mfp features for inactivity against gametocytes				Top Mfp features for inactivity against ABS
Models sharing Mfp features	Number of Mfp features shared	Mfp features shared		MFP feature number	RF score (ABS model)	Z- score on ABS database	RF score (Dual-activity model)	Z-score on dual database	Mfp feature	MFP feature number	RF score (ABS model)	Z- score on ABS database	Mfp features for ABS activity	MFP feature number	RF score (Dual-activity model)	Z-score on dual database	Mfp features for dual activity	MFP feature number	RF score (Dual-activity model)	Z-score on dual database	Mfp features for inactivity	MFP feature number	RF score (Dual-activity model)	Z- score on ABS database	Mfp features for inactivity
ABS Top100 Dual activity Top100	48	200 298 194 424 78 434 349 325 291 153 81 459 76 311 241 495 345 112 191 178 314 326 176 367 216 256 195 21 99 324 377 447 232 167 260 70 375 310 303 484 496 155 328 491 354 213 332 242		349	0.00561902	57.5136	0.0054573	19.6218		277	0.00295649	35.9049		118	0.00151592	7.63922		230	0.00626579	-15.9113		94	0.00922224	-63.6545
ABS Top100	52	90 206 71 125 190 161 437 463 313 231 89 343 11 93 275 197 114 226 337 321 101 62 67 346 323 236 69 234 262 487 388 209 80 119 457 264 74 277 92 414 295 50 221 39 173 380 53 387 239 158 399 265		311	0.00519906	59.0587	0.00510359	17.182		67	0.00246094	41.3285		82	0.00146539	5.49474		94	0.00454775	-21.9826		490	0.00398119	-42.3156
Dual activity Top100	52	118 55 84 95 20 31 397 65 203 261 58 340 82 339 471 361 218 187 404 282 121 79 344 364 355 479 486 455 227 460 297 334 488 61 477 342 360 149 312 56 1 416 100 421 392 254 318 13 257 473 3 408		303	0.00260373	39.2338	0.00464881	18.2238		234	0.00177222	35.3809		31	0.00131379	2.62835		139	0.00439616	-17.9723		287	0.00346044	-39.2085
				377	0.00202419	54.4224	0.00394138	16.1691		90	0.00173862	42.3206		344	0.00126326	4.42487		315	0.00308236	-9.08785		229	0.00276331	-52.1355
				200	0.00754242	55.4078	0.0036382	18.2685		487	0.00164623	34.6593		364	0.000960081	5.71037		287	0.00252653	-13.5946		139	0.00256173	-46.1553
				496	0.00178061	60.1083	0.0036382	18.9033		346	0.00147825	36.2289		95	0.00090955	15.0853		229	0.00161698	-12.4823		52	0.00226776	-40.9483
				21	0.00354443	63.1238	0.00267812	18.9363		463	0.00139425	38.9523		100	0.00090955	7.91429		148	0.00136433	-12.5633		272	0.00209978	-24.7247
				332	0.00104989	59.1476	0.00267812	18.016		295	0.00135226	34.6346		65	0.00090955	5.1627		52	0.00126326	-10.9505		230	0.00201579	-18.4346
				155	0.000562741	25.2461	0.00257706	8.01987		209	0.00104149	24.4567		392	0.00090955	3.61391		490	0.000960081	-9.75619		148	0.0019066	-43.7752
				232	0.00444314	45.4205	0.00227388	17.7357		114	0.0009659	10.4177		397	0.00090955	2.77049		77	0.000707428	-6.15619		189	0.00173862	-4.35471
				191	0.00505627	59.1476	0.00217281	14.8114		173	0.0009575	32.491		340	0.000808489	5.03525		210	0.000707428	-9.12163		64	0.00143625	-23.7136
				325	0.000755921	39.7868	0.00212228	12.314		197	0.000949101	33.341		79	0.000757959	7.01102		28	0.000606367	-3.47169		97	0.00125147	-23.6677
				194	0.00297329	41.2496	0.00197069	11.286		80	0.000915505	26.4541		471	0.000656897	8.65183		189	0.000505306	-11.4442		210	0.00115908	-28.1973
				242	0.000537544	21.1999	0.00192016	10.0341		161	0.000915505	24.0097		20	0.000656897	9.02515		211	0.000505306	-2.64615		401	0.000898707	-4.76447
				99	0.0111624	79.3132	0.0018191	17.352		119	0.000806316	4.89122		312	0.000606367	4.2286		272	0.000454775	-4.40378		34	0.000797917	-21.7403
				260	0.000419956	25.3482	0.00176857	11.5533		414	0.000797917	5.73734		355	0.000606367	3.51967		271	0.000404245	-2.69767		28	0.000739123	-18.0243
				76	0.000520746	30.4249	0.00171804	11.8613		190	0.000781119	36.9212		404	0.000555836	7.69142		385	0.000202122	-4.7425		184	0.000697127	-4.15148
				81	0.005787	46.1328	0.00151592	12.7079		239	0.000747522	23.3208		408	0.000555836	10.8944		413	0.000202122	-3.86602		77	0.00067193	-19.0934
				328	0.00047875	27.543	0.00131379	9.09147		93	0.000739123	9.12568		1	0.000555836	6.70431		279	0.000151592	-3.53707		400	0.000655132	-16.877
				491	0.0103393	57.4747	0.00126326	16.0948		337	0.000739123	16.3943		61	0.000555836	7.18222		128	0.000151592	-3.46838		164	0.000545943	-32.4627
				195	0.00141945	33.6819	0.00121273	12.6373		221	0.000730724	24.2689		339	0.000505306	4.86759		175	0.000151592	-3.58462		271	0.000461952	-2.86406
				375	0.00377961	45.9354	0.00106114	13.7896		264	0.000697127	9.46036		342	0.000505306	4.39832		296	0.000151592	-3.12891		385	0.000436755	-18.1681
				298	0.00545943	48.2218	0.00106114	8.86943		92	0.000680329	15.9022		360	0.000505306	3.65706		301	0.000151592	-4.55714		48	0.000428355	-10.1439
				326	0.00112548	37.8146	0.00106114	13.3725		226	0.000646733	17.7184		473	0.000505306	3.64717		400	0.000151592	-5.9673		251	0.000403158	-8.52692
				167	0.000705527	21.5016	0.00101061	9.81791		457	0.000629934	38.3936		121	0.000454775	4.88082		97	0.000101061	-5.85345		252	0.000403158	-14.0854
				216	0.00629095	44.4967	0.00090955	15.5246		265	0.000596338	27.3735		13	0.000454775	8.94643		120	0.000101061	-3.40805		420	0.000369562	-11.3258
				354	0.000915505	27.2005	0.00090955	6.09788		53	0.000596338	14.5443		56	0.000454775	3.94383		338	0.000101061	-5.45279		175	0.000344364	-15.4595
				291	0.00123467	26.7831	0.00085902	9.27912		262	0.00057954	25.904		149	0.000454775	8.25169		498	0.000101061	-7.44706		224	0.000319167	-12.5262
				324	0.000823114	33.2731	0.00085902	11.892		39	0.000562741	30.9493		460	0.000454775	3.65782		177	5.05306e-05	-3.93451		75	0.000293969	-3.02198
				112	0.00187301	40.2419	0.000757959	8.02171		399	0.000554342	4.84212		334	0.000404245	5.19054		394	5.05306e-05	-3.61866		219	0.000293969	-6.67251
				484	0.0019654	46.658	0.000555836	9.10011		323	0.000545943	26.3811		203	0.000404245	4.27237		14	0	-2.73787		451	0.000277171	-12.8116
				78	0.00116748	27.6299	0.000555836	9.93931		101	0.000545943	12.2045		261	0.000404245	3.48393		30	0	-4.99147		188	0.000251974	-8.43468
				345	0.00404838	46.5345	0.000555836	14.2161		125	0.000529145	14.7506		282	0.000404245	9.02388		34	0	-3.0359		244	0.000218377	-7.2013
				495	0.001915	33.7494	0.000555836	16.483		380	0.000520746	30.3754		361	0.000404245	4.28583		119	0	-4.08728		443	0.000201579	-10.8019
				310	0.00129347	33.9745	0.000505306	6.88397		71	0.000512347	6.67496		3	0.000353714	6.28939		152	0	-3.74913		498	0.00019318	-15.9189
				213	0.00374601	52.5655	0.000505306	11.8965		89	0.000512347	19.1807		58	0.000353714	5.74142		156	0	-4.45382		358	0.00019318	-4.24011
				153	0.00112548	33.0145	0.000505306	9.73658		387	0.000512347	24.7119		187	0.000353714	3.15638		188	0	-2.68447		117	0.000184781	-2.92108
				424	0.000789518	21.1999	0.000454775	9.15964		236	0.000495548	21.415		421	0.000353714	5.23768		217	0	-2.978		322	0.000151184	-2.93277
				367	0.00057954	29.3508	0.000454775	4.63754		69	0.000487149	27.248		84	0.000252653	4.38298		244	0	-4.40379		359	0.000134386	-4.44477
				447	0.000520746	18.2905	0.000454775	3.9429		343	0.00047875	14.8582		218	0.000252653	4.31665		251	0	-4.61198		319	0.000134386	-8.43309
				241	0.000436755	18.0757	0.000454775	3.92249		11	0.000470351	9.09965		455	0.000252653	5.89893		274	0	-2.72301		440	0.000134386	-5.69187
				314	0.00178061	37.5339	0.000404245	6.07127		437	0.000470351	5.06075		479	0.000202122	4.4484		319	0	-3.6228		140	0.000117588	-3.4975
				178	0.00170502	49.2688	0.000404245	12.1455		50	0.000461952	27.5536		486	0.000202122	4.70212		329	0	-5.71634		301	0.000117588	-4.86856
				434	0.00101629	27.5367	0.000353714	11.7093		206	0.000453553	8.2121		488	0.000202122	7.01109		369	0	-3.45591		372	0.000117588	-5.63279
				256	0.0019654	25.3497	0.000303183	7.17541		158	0.000445154	8.53759		297	0.000151592	2.70551		389	0	-3.94626		217	8.39913e-05	-11.488
				70	0.00409877	68.1171	0.000202122	12.547		62	0.000428355	8.75244		55	0.000101061	4.17108		395	0	-6.09151		128	7.55921e-05	-8.87827
				459	0.000806316	27.7362	0.000202122	3.58963		321	0.000419956	26.6232		227	0.000101061	3.04581		420	0	-2.66821		466	6.7193e-05	-8.94398
				176	0.000545943	17.9078	0.000101061	4.28404		313	0.000419956	5.56377		254	0.000101061	6.41576		446	0	-2.8102		394	5.03948e-05	-3.01759
										74	0.000411557	14.6015		257	0.000101061	7.67604		64	-0.000101061	-5.0839		225	5.03948e-05	-7.48202
										231	0.000411557	20.5469		318	0.000101061	3.0686		237	-0.000101061	-6.4052		296	4.19956e-05	-4.92675
										275	0.000411557	19.2992		416	0.000101061	2.62903		183	-0.000101061	-2.89656		411	8.39913e-06	-6.78362
										388	0.000403158	20.2444		477	0.000101061	3.72029		164	-0.000151592	-10.3016		156	8.39913e-06	-19.4528
																						237	8.39913e-06	-15.9692
																						315	-1.11022e-17	-4.1949
																						113	-8.39913e-06	-6.11123
																						228	-1.67983e-05	-4.0164
																						138	-1.67983e-05	-14.0391
																						413	-2.51974e-05	-10.8821
																						454	-3.35965e-05	-9.10418
																						26	-6.7193e-05	-3.35961
																						120	-8.39913e-05	-15.7145
																						211	-0.000109189	-4.14836
																						183	-0.000125987	-9.55754
																						177	-0.000151184	-8.27429
																						395	-0.000209978	-23.8187
																						329	-0.000209978	-22.7976
																						152	-0.000302369	-9.34043
